# Tree species richness and evenness affect forest biomass differently across biogeographic regions

**DOI:** 10.1101/2023.12.07.570720

**Authors:** Stefania Ondei, Jessie C. Buettel, R. Zach Aandahl, Barry W. Brook, John Alroy, Luke A. Yates

## Abstract

The relationship between tree species diversity, measures of forest structure, and forest biomass has long been debated, with local- or continental-scale studies often finding contrasting results. Given the importance of forests as global carbon sinks, understanding the characteristics that underpin biomass accumulation is thus a critical component of mitigating climate change. Here we present a global analysis of 11,400 forest plots, sourced from scientific publications and forest inventories, to investigate the association of forest basal area (used as a proxy for biomass) with stem density and measures of tree species diversity (richness and evenness). We used generalised additive models to account for the confounding effects of climate and spatial signal and we modelled the density, climate, and diversity effects both globally and for each biogeographic region. Stem density showed a strong positive association with basal area across all biogeographic regions, while the effect of species richness varied. In the Palearctic, Nearctic, and Neotropical biogeographic regions, basal area was positively associated with species richness, although this was only detectable for lower values of basal area. In the Ethiopian and Oriental biogeographic regions there was no relationship between richness and basal area, while in the Australian biogeographic regions it was negative. The weak-to-no association between species evenness and basal area in all bioregions other than Australia suggests that the overall correlation emerges from processes operating at more local scales. Our results highlight the importance of accounting for biogeographic processes when evaluating strategies to mitigate climate change and support nature conservation.
