## Supplementary table 1 for "Tree species richness and evenness affect forest biomass differently across biogeographic regions"

### Sheet: Sheet1
Dataset Type	Reference
National vegetation survey	WISER, S. K., BELLINGHAM, P. J. & BURROWS, L. E. 2001. Managing biodiversity information: development of New Zealand's National Vegetation Survey databank. New Zealand Journal of Ecology, 25, 1-17.
Forest Inventory	CONAFOR 2018. Base de datos del Inventario Nacional Forestal y del Suelos (2009-2014), México.
Forest Inventory	CORPO FORESTALE DELLO STATO & CREA UNITÀ DI RICERCA PER IL MONITORAGGIO E LA PIANIFICAZIONE FORESTALE 2005. Inventario Nazionale delle Foreste e dei serbatoi forestali di Carbonio - INFC.
Forest Inventory	HERVÉ, J.-C., WURPILLOT, S., VIDAL, C. & ROMAN-AMAT, B. 2014. L’inventaire des ressources forestières en France: un nouveau regard sur de nouvelles forêts. Revue Forestière Française.
Forest Inventory	KOREA FOREST SERVICE (KFS) 2014. The 6th National Forest Inventory (NFI).
Forest Inventory	CANADA’S NATIONAL FOREST INVENTORY 2010. 2006 ground plot data, version 1.1.
Forest Inventory	FRIDMAN, J., HOLM, S., NILSSON, M., NILSSON, P., RINGVALL, A. H. & STÅHL, G. 2014. Adapting National Forest Inventories to changing requirements–the case of the Swedish National Forest Inventory at the turn of the 20th century. Silva Fennica, 48, 29.
Forest Inventory	U.S. DEPARTMENT OF AGRICULTURE - FOREST SERVICE - NORTHERN RESEARCH STATION 2018. Forest Inventory and Analysis Database.
Forest Inventory	ZAHAWI, R. A., OVIEDO-BRENES, F. & PETERSON, C. J. 2018. Data from: A degradation debt? large-scale shifts in community composition and loss of biomass in a tropical forest fragment after 40 years of isolation. Dryad dataset. Dryad.
Scientific paper	DOS SANTOS, G. C. & JARDIM, M. A. G. 2006. Florística e estrutura do estrato arbóreo de uma floresta de várzea no município de Santa Bárbara do Pará, Estado do Pará, Brasil. Acta Amazonica, 36.
Scientific paper	ISHITARA, M., TOYOTA, A. & NAKAMURA, M. 2007. Monitoring Sites 1000 (Forest Survey) (in Japanese). Japanese Journal of Ecology, 53, 438-442.
Scientific paper	JANNI, K. D. 2003. Global patterns of plant diversity: Alwyn H. Gentry’s forest transect data set. Economic Botany, 57, 283-283.
Scientific paper	KACHOLI, D. 2013. Floristic composition, diversity and structure of the Kimboza forest in Morogoro Region, Tanzania. Journal of Education, Humanities and Sciences (JEHS), 2, 84-85.
Scientific paper	LALFAKAWMA, SAHOO, U. K., ROY, S., VANLALHRIATPUIA, K. & VANALALHLUNA, P. C. 2009. Community composition and tree population structure in undisturbed and disturbed tropical semi-evergreen forest stands of North-East India. Applied Ecology and Environmental Research, 7, 303-318.
Scientific paper	MCCARTHY, B. C. & BAILEY, D. R. 1996. Composition, structure, and disturbance history of Crabtree Woods: an old-growth forest of western Maryland. Bulletin of the Torrey Botanical Club, 350-365.
Scientific paper	NUMATA, I., SILVA, S. S., COCHRANE, M. A. & D'OLIVEIRA, M. V. 2017. Fire and edge effects in a fragmented tropical forest landscape in the southwestern Amazon. Forest ecology and management, 401, 135-146.
Scientific paper	SCHEPASCHENKO, D., SHVIDENKO, A., USOLTSEV, V. A., LAKYDA, P., LUO, Y., VASYLYSHYN, R., LAKYDA, I., MYKLUSH, Y., SEE, L., MCCALLUM, I., FRITZ, S., KRAXNER, F. & OBERSTEINER, M. 2017. Biomass tree data base. In supplement to: Schepaschenko, D et al. (2017): A dataset of forest biomass structure for Eurasia. Scientific Data, 4, 170070, https://doi.org/10.1038/sdata.2017.70. PANGAEA.
Scientific paper	LÖTTER, M. C., MUCINA, L., & WITKOWSKI, E. T. F. 2014. Classification of the indigenous forests of Mpumalanga Province, South Africa. South African Journal of Botany, 90, 37-51
Unpublished data	LÖTTER, M. C., 2014 - Unpublished dataset
Scientific paper	WOOD, S. W., PRIOR, L. D., STEPHENS, H. C. & BOWMAN, D. M. J. S. 2015. Macroecology of Australian Tall Eucalypt Forests: Baseline Data from a Continental-Scale Permanent Plot Network. PLOS ONE, 10, e0137811.
Online dataset	CONDIT, R. 2004. Cocoli vegetation census data (1994-1997). CTFS-ForestGEO, Smithsonian Tropical Research Institute.
Online dataset	CONDIT, R. 2009. Sherman vegetation census (1996-2009). CTFS-ForestGEO, Smithsonian Instiute.
Online dataset	PHILLIPS, O. L., NUNEZ VARGAS, P., MONTEAGUDO, A., CORNEJO VALVERDE, F., PEÑA CRUZ, A., REATIGUI ISMODES, A., RAMIREZ SALAS, W., CHUSPE, M. E., LOPEZ FLORES, M., CHACON TRONCOSO, C., MAMANI BALAREZO, A., ROSALES SOLORZANO, E., GALINDO CASTRO, W., CALLOQUISPE F, H. & PICKAVANCE, G. 2015. Data from 91 Transect Plots from “Proyecto Biodiversidad y Comunidad, Madre de Dios, Perú”. ForestPlots.net.
Scientific paper	ALARCÓN, J. G. S. & PEIXOTO, A. L. 2007. Florística e fitossociologia de um trecho de um hectare de floresta de terra firme, em Caracaraí, Roraima, Brasil. Boletim do Museu Paraense Emílio Goeldi Ciências Naturais, 2, 33-60.
Online dataset	BATISTA, F. D. J., JARDIM, M., MEDEIROS, T. & LOPES, I. 2011. Comparaçao florística e estrutural de duas florestas de várzea no estuário amazônico, Pará, Brasil.[Floristic and structural comparison of two floodplain forests in the amazon estuary, Pará (PA), Brazil]. Revista árvore-Sociedade de Investigaçoes Florestais (Viçosa-Brasil), 35, 289-298.
Online dataset	BRADFORD, M. G., MURPHY, H. T., FORD, A. J., HOGAN, D. & METCALFE, D. J. 2014. CSIRO Permanent Rainforest Plots of North Queensland. Data Collection.
Scientific paper	CALZADILLA-TOMIANOVICH, M. H. & CAYOLA, L. 2006. Estructura y composición florística de un bosque amazónico de pie de monte, Área Natural de Manejo Integrado Madidi, La Paz-Bolivia. Ecología en Bolivia, 41, 117-129.
Scientific paper	CAMPBELL, D. G., STONE, J. L. & ROSAS JR, A. 1992. A comparison of the phytosociology and dynamics of three floodplain (Várzea) forests of known ages, Rio Juruá, western Brazilian Amazon. Botanical journal of the Linnean Society, 108, 213-237.
Online dataset	CONDIT, R., LAO, S., PÉREZ, R., DOLINS, S. B., FOSTER, R. B. & HUBBELL, S. P. 2012. Barro Colorado Forest Census Plot Data, 2012 Version.
Scientific paper	DE LA QUINTANA, D. 2005. Diversidad florística y estructura de una parcela permanente en un bosque amazónico preandino del sector del Río Hondo, Área Natural de Manejo Integrado Madidi (La Paz, Bolivia). Ecología en Bolivia, 40, 418-442.
Scientific paper	FRANKLIN, J., RIPPLINGER, J., FREID, E. H., MARCANO-VEGA, H. & STEADMAN, D. W. 2015. Regional variation in Caribbean dry forest tree species composition. Plant ecology, 216, 873-886.
Scientific paper	GILBERT, G. S., HOWARD, E., AYALA‐OROZCO, B., BONILLA‐MOHENO, M., CUMMINGS, J., LANGRIDGE, S., PARKER, I. M., PASARI, J., SCHWEIZER, D. & SWOPE, S. 2010. Beyond the tropics: forest structure in a temperate forest mapped plot. Journal of Vegetation Science, 21, 388-405.
Scientific paper	MACIEL, U. N. & LISBOA, P. L. B. 1989. Estudo florístico de 1 hectare de Mata De Terra Firme no Km 15 da Rodovia Presidente Médici Costa Marques (R0-429), Rondônia. Boletim do Museu Paraense Emílio Goeldi. Série Botânica 5, 25-37.
Scientific paper	NEBEL, G., KVIST, L. P., VANCLAY, J. K., CHRISTENSEN, H., FREITAS, L. & RUı́Z, J. 2001. Structure and floristic composition of flood plain forests in the Peruvian Amazon: I. Overstorey. Forest ecology and Management, 150, 27-57.
Scientific paper	NYIRAMBANGUTSE, B., ZIBERA, E., UWIZEYE, F. K., NSABIMANA, D., BIZURU, E., PLEIJEL, H., UDDLING, J. & WALLIN, G. 2017. Carbon stocks and dynamics at different successional stages in an Afromontane tropical forest. Biogeosciences, 14, 1285-1303.
Scientific paper	RAMESH, B. R., SWAMINATH, M. H., PATIL, S. V., DASAPPA, PÉLISSIER, R., DILIP VENUGOPAL, P., ARAVAJY, S., ELOUARD, C. & RAMALINGAM, S. 2016. Forest stand structure and composition in 96 sites along environmental gradients in the central Western Ghats of India. figshare: Wiley.
Scientific paper	SALOMÃO, R. D. P., SILVA, M. F. F. D. & ROSA, N. D. A. 1988. Inventário ecológico em floresta pluvial tropical de terra firme, Serra Norte, Carajás, Pará. Boletim do Museu Paraense Emílio Goeldi. Série Botânica, 4, 1-46.
Scientific paper	SALOMÃO, R. D. P., VIEIRA, I., SUEMITSU, C., ROSA, N. D. A., ALMEIDA, S. D., AMARAL, D. D. & MENEZES, M. D. 2007. The forests of Belo Monte on the great curve of the Xingu River, Eastern Amazon. Boletim do Museu Paraense Emilio Goeldi Ciências Naturais, 2, 57-153.
Scientific paper	SAMSOEDIN, I. & HERIYANTO, N. 2010. Struktur dan Komposisi Hutan Pamah Bekas Tebangan Ilegal di Kelompok Hutan Sei Lepan, Sei Serdang, Taman Nasional Gunung Leuser, Sumatera Utara. Jurnal Penelitian Hutan dan Konservasi Alam, 7, 299-314.
Scientific paper	VEIGA CARIM, M. D. J., GONCALVES JARDIM, M. A. & SANTIAGO MEDEIROS, T. D. 2008. Floristic composition and structure of a floodplain forest in the municipality of Mazagao, State of Amapa, Brazil. Scientia Forestalis, 36, 191-201.
Scientific paper	AGRAWAL, R., DIXIT, B., SINGH, L. & OJHA, B. Composition, structure and floral diversity of forest communities of Achanakmar-Amarkantak Biosphere Reserve: A comparison and conservation implication. Proceedings of International Forestry and Environment Symposium, 2010.
Scientific paper	ANSLEY, J.-A. S. & BATTLES, J. J. 1998. Forest composition, structure, and change in an old-growth. Journal of the Torrey Botanical Society, 125, 297-308.
Scientific paper	BHAT, P. R. & KAVERIAPPA, K. 2009. Ecological studies on myristica swamp forests of Uttara Kannada, Karnataka, India. Tropical Ecology, 50, 329.
Scientific paper	BOOM, B. M. 1986. A forest inventory in Amazonian Bolivia. Biotropica, 287-294.
Scientific paper	BOONRATANA, R. 2000. A study of the vegetation of the forests in the lower Kinabatangan region, Sabah, Malaysia. Malayan Nature Journal, 54, 271-288.
Scientific paper	BOUBLI, J. P. 2002. Lowland floristic assessment of Pico da Neblina National Park, Brazil. Plant Ecology, 160, 149-167.
Scientific paper	BRADFORD, M. G., MURPHY, H. T., FORD, A. J., HOGAN, D. L. & METCALFE, D. J. 2014. Long‐term stem inventory data from tropical rain forest plots in Australia. Ecology, 95, 2362-2362.
Scientific paper	BURNHAM, R. J. 1997. Stand characteristics and leaf litter composition of a dry forest hectare in Santa Rosa National Park, Costa Rica. Biotropica, 29, 384-395.
Scientific paper	CHAPMAN, C. A. & CHAPMAN, L. J. 1997. Forest regeneration in logged and unlogged forests of Kibale National Park, Uganda. Biotropica, 29, 396-412.
Scientific paper	D'AMICO, C. & GAUTIER, L. 2000. Inventory of a 1-ha lowland rainforest plot in Manongarivo,(NW Madagascar). Candollea, 55, 319-340.
Scientific paper	HAMANN, A., BARBON, E., CURIO, E. & MADULID, D. 1999. A botanical inventory of a submontane tropical rainforest on Negros Island, Philippines. Biodiversity & Conservation, 8, 1017-1031.
Scientific paper	HELMI, N., KARTAWINATA, K. & SAMSOEDIN, I. 2009. An undescribed lowland natural forest at Bodogol, Gunung Gede Pangrango National Park, Cibodas Biosphere Reserve, West Java, Indonesia. Reinwardtia, 13, 33-44.
Scientific paper	HTUN, N. Z., MIZOUE, N. & YOSHIDA, S. 2011. Tree species composition and diversity at different levels of disturbance in Popa Mountain Park, Myanmar. Biotropica, 43, 597-603.
Scientific paper	KABIR, M. E. & WEBB, E. L. 2006. Saving a forest: the composition and structure of a deciduous forest under community management in northeast Thailand. Natural History Bulletin of the Siam Society, 54, 63-84.
Scientific paper	KITAMURA, S., SUZUKI, S., YUMOTO, T., CHUAILUA, P., PLONGMAI, K., POONSWAD, P., NOMA, N., MARUHASHI, T. & SUCKASAM, C. 2005. A botanical inventory of a tropical seasonal forest in Khao Yai National Park, Thailand: implications for fruit–frugivore interactions. Biodiversity & Conservation, 14, 1241-1261.
Scientific paper	KUNWAR, R. M. & SHARMA, S. P. 2004. Quantitative analysis of tree species in two community forests of Dolpa district, mid-west Nepal. Himalayan Journal of Sciences, 2, 23-28.
Scientific paper	NAKASHIZUKA, T. & NUMATA, M. 1982. Regeneration process of climax beech forests: II. Structure of a forest under the influences of grazing. Japanese Journal of Ecology, 32, 473-482.
Scientific paper	NOUMI, E. 2015. Floristic structure and diversity of a tropical sub-montane evergreen forest, in the Mbam Minkom Massif (Western Yaoundé). Journal of Biology and Life Sciences, 6, 149.
Scientific paper	OKALI, D. & OLA-ADAMS, B. 1987. Tree population changes in treated rain forest at Omo Forest Reserve, south-western Nigeria. Journal of Tropical Ecology, 3, 291-313.
Scientific paper	RAHMAH, R., KARTAWINATA, K., NISYAWATI, N., WARDHANA, W. & NURDIN, E. 2016. Tree species diversity in the lowland forest of the core zone of the Bukit Duabelas National Park, Jambi, Indonesia. Reinwardtia, 15, 11-26.
Scientific paper	SAGAR, R. & SINGH, J. 2005. Structure, diversity, and regeneration of tropical dry deciduous forest of northern India. Biodiversity & Conservation, 14, 935-959.
Scientific paper	SWAINE, M. & HALL, J. 1988. The mosaic theory of forest regeneration and the determination of forest composition in Ghana. Journal of Tropical Ecology, 4, 253-269.
Scientific paper	YUMOTO, T., TERAKAWA, M., TERADA, S., BOUPOYA, A. & NZABI, T. 2015. Species composition of a middle altitude forest in Moukalaba-Doudou National Park, Gabon. Tropics, 23, 205-213.
Online dataset	WOOD, C. M., SMART, S. M., BUNCE, R. G. H., NORTON, L. R., MASKELL, L. C., HOWARD, D. C., SCOTT, W. A. & HENRYS, P. A. 2017. Long-term vegetation monitoring in Great Britain – the Countryside Survey 1978–2007 and beyond. Earth Syst. Sci. Data, 9, 445-459.

### Sheet: Sheet2
		Row Labels	Count of Reference
		Forest Inventory	8
		National vegetation survey	1
		Online dataset	7
		Scientific paper	47
		Unpublished data	1
		(blank)
		Grand Total	64
